# The root-knot nematode effector Mj-MSP18: a Swiss army knife for reprogramming plant immunity

**DOI:** 10.1101/2025.08.28.672664

**Authors:** Yujin Chen, Muhammad I. Maulana, Jana Oklestkova, Jitka Široká, Veronique Jonckheere, Hugues De Gernier, Lander Bauters, Ning Zhang, Miroslav Strnad, Petra Van Damme, Alain Goossens, Godelieve Gheysen, Boris Stojilković

## Abstract

Root-knot nematodes (*Meloidogyne* spp.) are obligatory plant root parasites whose effector proteins play a critical role in suppressing plant immunity. However, the effectors direct host targets and underlying molecular mechanisms remain poorly understood. Using TurboID-mediated proximity labeling in tomato (*Solanum lycopersicum*) hairy roots, we identified an interaction between the nematode effector Mj-MSP18 and the tomato BRASSINOSTEROID-SIGNALING KINASE 7 (Sl-BSK7). Yeast two-hybrid (Y2H) assays confirmed that this interaction is conserved in *Arabidopsis thaliana* and *Nicotiana benthamiana*. Additionally, yeast three-hybrid and luciferase complementation assays demonstrated that Mj-MSP18 disrupts the interaction between BSK7/8 and FLS2 in both yeast and *in planta*. Given that the BSK7/8–FLS2 interaction is essential for flg22-induced pattern-triggered immunity (PTI), this disruption likely accounts for the suppression of reactive oxygen species (ROS) production and callose deposition observed upon transient expression of Mj-MSP18 in flg22-treated *N. benthamiana* leaves. Correspondingly, *Arabidopsis* and tomato *bsk7* mutants exhibited increased susceptibility to root-knot nematode infection.

Furthermore, RNA-seq analysis of tomato hairy roots expressing *Mj-MSP18* revealed extensive transcriptional reprogramming, including the downregulation of defence-related genes and hydrogen peroxide response pathways. In addition, Y2H screening identified Sl-MYB and Sl-MYC2 as additional interactors, linking Mj-MSP18 to phytohormone biosynthesis, particularly the brassinosteroid (BR) and salicylic acid (SA) pathways, as validated by targeted metabolite analysis. The conservation of Mj-MSP18 across *Meloidogyne* species suggests a broadly conserved mechanism for host immune suppression and phytohormone modulation.
