## Supplemental Table 1 for "The root-knot nematode effector Mj-MSP18: a Swiss army knife for reprogramming plant immunity"

### Sheet: Sheet1
Supplemental table 1. Identified significantly enriched plant proximal proteins after TurboID (MSP18 vs GFP).
Solyc_ID	Arabidopsis_ID	Arabidopsis_Symbol	Gene_description
Solyc12g099830	AT1G63500	BSK7	Receptor-like protein kinase 2 (AHRD V1 ***- RCH2_ARATH); contains Interpro domain(s) IPR002290 Serine/threonine protein kinase
Solyc07g062970	AT3G15260		Serine/threonine phosphatase family protein (AHRD V1 **** C1E0J1_9CHLO); contains Interpro domain(s) IPR015655 Protein phosphatase 2C
Solyc04g014600	AT3G03270		Universal stress protein family protein (AHRD V1 ***- D7L0F0_ARALY); contains Interpro domain(s) IPR006016 UspA
Solyc01g106320	AT5G09620		Octicosapeptide/Phox/Bem1p domain-containing protein (AHRD V1 *--- D7MPG4_ARALY); contains Interpro domain(s) IPR000270 Octicosapeptide/Phox/Bem1p
Solyc07g063100	AT4G27500	PPI1	Proton pump interactor 1 (AHRD V1 **-- D5L6G0_SOLTU)
Solyc06g051630	AT2G40116		1-phosphatidylinositol-4 5-bisphosphate phosphodiesterase (AHRD V1 ***- O49902_NICRU); contains Interpro domain(s) IPR017946 PLC-like phosphodiesterase, TIM beta/alpha-barrel domain
Solyc04g063280	AT1G21380		Vacuolar protein sorting-associated protein 27 (AHRD V1 *--- B2W9Q9_PYRTR); contains Interpro domain(s) IPR018205 VHS subgroup
Solyc06g062770	AT1G72690		At1g17490/F1L3_4 (AHRD V1 ***- Q9LNQ6_ARATH)
Solyc03g097070	AT5G16880		Vacuolar protein sorting-associated protein 27 (AHRD V1 *--- B2W9Q9_PYRTR); contains Interpro domain(s) IPR014645 Target of Myb protein 1
Solyc07g021540	AT1G28200	FIP1	FIP1 (AHRD V1 **-- B6TPG9_MAIZE); contains Interpro domain(s) IPR004182 GRAM
Solyc01g109140	AT5G42650	AOS	Cytochrome P450
Solyc01g107750	AT3G19420	PEN2	Phosphatase and tensin-like A (AHRD V1 *--- C5IX04_APIME); contains Interpro domain(s) IPR014020 Tensin phosphatase, C2 domain
Solyc06g063090	AT1G72330	ALAAT2	Alanine aminotransferase (AHRD V1 **** Q6VEJ5_CAPAN); contains Interpro domain(s) IPR004839 Aminotransferase, class I and II
