## Supplemental Table 3 for "The root-knot nematode effector Mj-MSP18: a Swiss army knife for reprogramming plant immunity"

### Sheet: Sheet1
Supplemental Table 3. Expression profile of randomly selected up- or down-regulated genes in transcriptome data
Legend	Up regulated	Down regulated
GeneID	log2FC vs GFP	P-value vs GFP	P-adj vs GFP	locus	ortholog	ortholog_symbol	gene_description_arabidopsis	ITAG4_0_gene_description
Solyc07g056160.3	0.578879	0.200084	0.377978	Solyc07g056160	AT3G50660	DWF4	Cytochrome P450	CYP724B2 mRNA for cytochrome P450
Solyc06g051750.3	0.891582	2.19e-05	0.000231357	Solyc06g051750	AT5G05690	CPD	Cytochrome P450	Cytochrome P450 (AHRD V3.3 *** A0A200PWT8_9MAGN)
Solyc02g089160.3	-1.38204	4.58e-07	7.54e-06	Solyc02g089160	AT5G38970	BR6OX1	Cytochrome P450	dwarf
Solyc08g081690.3	0.987728	1.93e-11	7.76e-10	Solyc08g081690	AT1G64060	RBOH F	Respiratory burst oxidase (AHRD V1 **** D7KSW1_ARALY); contains Interpro domain(s) IPR013121 Ferric reductase. NAD binding	NADPH oxidase
Solyc01g099620.3	-4.47361	3.57e-60	1.39e-56	Solyc01g099620	AT1G09090	RBOHB	Respiratory burst oxidase-like protein (AHRD V1 **** C1IHQ9_9ROSI); contains Interpro domain(s) IPR013121 Ferric reductase. NAD binding	Respiratory burst oxidase-like protein (AHRD V3.3 *** C1IHQ9_9ROSI)
Solyc06g005170.3	-1.12094	0.000216362	0.00166135	Solyc06g005170	AT3G45640	MPK3	Mitogen-activated protein kinase 3 (AHRD V1 **** Q84MI4_SOLLC); contains Interpro domain(s) IPR002290 Serine/threonine protein kinase	mitogen-activated protein kinase 3
Solyc05g052620.3	-0.510985	0.00894684	0.0364427	Solyc05g052620	AT2G39940	COI1	Coronatine-insensitive 1 (Fragment) (AHRD V1 *--- Q5VJQ1_TOBAC)	Coronatine-insensitive 1
Solyc03g007890.3	-2.42702	3.66e-05	0.000362655	Solyc03g007890	AT5G52640	HSP90.1	Heat shock protein 90 (Fragment) (AHRD V1 **-- Q2L3T8_WHEAT); contains Interpro domain(s) IPR003594 ATP-binding region. ATPase-like IPR001404 Heat shock protein Hsp90	class 2 small heat shock protein Le-HSP17.6
Solyc09g015770.3	-1.70116	1.23e-13	7.04e-12	Solyc09g015770	AT3G56400	WRKY70	WRKY transcription factor 6 (AHRD V1 **** A7UGD3_SOLTU); contains Interpro domain(s) IPR003657 DNA-binding WRKY	WRKY transcription factor 81
Solyc03g095770.3	-2.03464	2.93e-29	1.04e-26	Solyc03g095770	AT3G56400	WRKY70	WRKY transcription factor 6 (AHRD V1 **** A7UGD3_SOLTU); contains Interpro domain(s) IPR003657 DNA-binding WRKY	WRKY transcription factor 80
