## Supplemental Table 7 for "The root-knot nematode effector Mj-MSP18: a Swiss army knife for reprogramming plant immunity"

### Sheet: Sheet1
Supplemental Table 7. Candidate list for Mj-MSP18ΔSP candidate after Y2H library screen
SolycID	ITAG4.0_ Gene description
Solyc08g076930.1	Transcription factor (AHRD V1 *-** Q9M4A8_MAIZE); contains Interpro domain(s) IPR011598 Helix-loop-helix DNA-binding
Solyc03g113620.2	MYB transcription factor
Solyc12g005270.1	Histone H2A (AHRD V1 ***- D7KGW6_ARALY); contains Interpro domain(s) IPR002119 Histone H2A
Solyc03g114150.2	Aldehyde dehydrogenase (AHRD V1 **** Q1AFF6_9ROSI); contains Interpro domain(s) IPR015590 Aldehyde dehydrogenase
Solyc03g111660.2	Ufm1-specific protease 2 (AHRD V1 *-*- B9EMM1_SALSA); contains Interpro domain(s) IPR012462 Peptidase C78, ubiquitin fold modifier-specific peptidase 1 and 2
Solyc04g049660.1	Unknown Protein (AHRD V1)
Solyc07g064620.1	Translation initiation factor SUI1 (AHRD V1 **** A4QR10_MAGGR); contains Interpro domain(s) IPR005874 Eukaryotic translation initiation factor SUI1
Solyc02g077880.2	Auxin-repressed protein (AHRD V1 ***- Q6PXE1_9SOLN); contains Interpro domain(s) IPR008406 Dormancyauxin associated
Solyc05g053670.2	60S ribosomal protein L13a-like protein (AHRD V1 ***- Q3HRW1_SOLTU); contains Interpro domain(s) IPR005755 Ribosomal protein L13, eukaryotic/archaeal
Solyc06g076660.2	Proliferating cell nuclear antigen (AHRD V1 ***- Q8H0Q1_SOLLC); contains Interpro domain(s) IPR000730 Proliferating cell nuclear antigen, PCNA
