## Supplemental Table 8 for "The root-knot nematode effector Mj-MSP18: a Swiss army knife for reprogramming plant immunity"

### Sheet: MYB_AGATAA
Supplemental Table 8. The GO term analysis of significant DEGs containing the MYB binding motif (P value <0.05).
source	native	name	p_value	significant	description	term_size	query_size	intersection_size	effective_domain_size	precision	recall	parents	intersections
GO:BP	GO:0070887	cellular response to chemical stimulus	1.94625e-11	TRUE	"Any process that results in a change in state or activity of a cell (in terms of movement, secretion, enzyme production, gene expression, etc.) as a result of a chemical stimulus." [GOC:mah]	499	2171	145	13660	0.0667895	0.290581	['GO:0042221', 'GO:0051716']	['Solyc06g050500.2', 'Solyc03g007810.3', 'Solyc06g066770.1', 'Solyc12g094620.2', 'Solyc06g059740.3', 'Solyc06g068930.2', 'Solyc01g080540.3', 'Solyc08g078190.1', 'Solyc07g026650.3', 'Solyc07g006280.3', 'Solyc06g048930.3', 'Solyc07g042170.3', 'Solyc03g112770.3', 'Solyc02g071780.3', 'Solyc04g078390.2', 'Solyc10g005530.3', 'Solyc09g089930.2', 'Solyc03g033540.3', 'Solyc01g108400.3', 'Solyc02g071220.3'…
GO:BP	GO:0071310	cellular response to organic substance	8.25107e-11	TRUE	"Any process that results in a change in state or activity of a cell (in terms of movement, secretion, enzyme production, gene expression, etc.) as a result of an organic substance stimulus." [GOC:mah]	402	2171	122	13660	0.0561953	0.303483	['GO:0010033', 'GO:0070887']	['Solyc06g050500.2', 'Solyc03g007810.3', 'Solyc06g066770.1', 'Solyc06g068930.2', 'Solyc01g080540.3', 'Solyc08g078190.1', 'Solyc07g026650.3', 'Solyc07g006280.3', 'Solyc06g048930.3', 'Solyc07g042170.3', 'Solyc02g071780.3', 'Solyc04g078390.2', 'Solyc10g005530.3', 'Solyc09g089930.2', 'Solyc03g033540.3', 'Solyc01g108400.3', 'Solyc02g071220.3', 'Solyc08g076850.3', 'Solyc06g053710.3', 'Solyc09g090970.3'…
GO:BP	GO:0042221	response to chemical	4.89909e-10	TRUE	"Any process that results in a change in state or activity of a cell or an organism (in terms of movement, secretion, enzyme production, gene expression, etc.) as a result of a chemical stimulus." [GOC:jl]	957	2171	234	13660	0.107784	0.244514	['GO:0050896']	['Solyc08g005610.3', 'Solyc06g050500.2', 'Solyc02g079230.3', 'Solyc03g095770.3', 'Solyc03g007810.3', 'Solyc06g066770.1', 'Solyc12g094620.2', 'Solyc01g079200.3', 'Solyc06g006080.3', 'Solyc06g059740.3', 'Solyc06g068930.2', 'Solyc01g080540.3', 'Solyc06g007180.3', 'Solyc08g078190.1', 'Solyc07g026650.3', 'Solyc07g006280.3', 'Solyc04g071610.3', 'Solyc06g048930.3', 'Solyc07g042170.3', 'Solyc03g112770.3'…
GO:BP	GO:0032870	cellular response to hormone stimulus	2.40607e-08	TRUE	"Any process that results in a change in state or activity of a cell (in terms of movement, secretion, enzyme production, gene expression, etc.) as a result of a hormone stimulus." [GOC:mah]	355	2171	105	13660	0.0483648	0.295775	['GO:0009725', 'GO:0071310', 'GO:0071495']	['Solyc06g050500.2', 'Solyc03g007810.3', 'Solyc06g066770.1', 'Solyc06g068930.2', 'Solyc01g080540.3', 'Solyc08g078190.1', 'Solyc07g006280.3', 'Solyc06g048930.3', 'Solyc07g042170.3', 'Solyc04g078390.2', 'Solyc10g005530.3', 'Solyc09g089930.2', 'Solyc03g033540.3', 'Solyc01g108400.3', 'Solyc02g071220.3', 'Solyc08g076850.3', 'Solyc06g053710.3', 'Solyc09g090970.3', 'Solyc07g005140.3', 'Solyc06g053840.3'…
GO:BP	GO:0009755	hormone-mediated signaling pathway	9.0425e-08	TRUE	"The series of molecular signals mediated by the detection of a hormone." [GOC:sm]	344	2171	101	13660	0.0465223	0.293605	['GO:0007165', 'GO:0032870']	['Solyc06g050500.2', 'Solyc06g066770.1', 'Solyc06g068930.2', 'Solyc01g080540.3', 'Solyc08g078190.1', 'Solyc07g006280.3', 'Solyc06g048930.3', 'Solyc07g042170.3', 'Solyc04g078390.2', 'Solyc10g005530.3', 'Solyc09g089930.2', 'Solyc03g033540.3', 'Solyc01g108400.3', 'Solyc02g071220.3', 'Solyc08g076850.3', 'Solyc06g053710.3', 'Solyc09g090970.3', 'Solyc07g005140.3', 'Solyc06g053840.3', 'Solyc01g111170.3'…

### Sheet: AGATAA_high_0_padj_low_005
Supplemental Table 8. The GO term analysis of significant DEGs containing the MYB binding motif (P value <0.05).
brassinosteroid mediated signaling pathway	brassinosteroid homeostasis	brassinosteroid biosynthetic process	detection of brassinosteroid stimulus	induced systemic resistance, jasmonic acid mediated signaling pathway	jasmonic acid biosynthetic process	salicylic acid mediated signaling pathway
Solyc04g051510.1	Solyc10g086500.1	Solyc10g086500.1	Solyc04g051510.1	Solyc02g082480.3	Solyc02g085730.3	Solyc07g053980.3
Solyc01g111170.3	Solyc06g065430.3	Solyc09g013070.3			Solyc11g069800.1
Solyc07g062260.3	Solyc04g051510.1	Solyc06g065430.3
	Solyc06g051750.3	Solyc06g051750.3
		Solyc06g074090.3

### Sheet: AGATAA_low_0_and_padj_low_005
Supplemental Table 8. The GO term analysis of significant DEGs containing the MYB binding motif (P value <0.05).
brassinosteroid mediated signaling pathway	brassinosteroid homeostasis	brassinosteroid biosynthetic process	regulation of jasmonic acid mediated signaling pathway	jasmonic acid biosynthetic process	response to jasmonic acid	response to salicylic acid	systemic acquired resistance, salicylic acid mediated signaling pathway	regulation of salicylic acid biosynthetic process
Solyc02g063010.3	Solyc02g089160.3	Solyc02g089160.3	Solyc06g068930.2		Solyc12g006570.2	Solyc03g119740.3	Solyc11g044840.2	Solyc03g119250.3	Solyc03g095770.3
Solyc12g089040.2			Solyc03g122190.3		Solyc03g095770.3
Solyc11g071920.2			Solyc07g042170.3		Solyc08g078340.3
