## Supplemental Table 9 for "The root-knot nematode effector Mj-MSP18: a Swiss army knife for reprogramming plant immunity"

### Sheet: MYC2_CACGTG
Supplemental Table 9. The GO term analysis of significant DEGs containing the MYC2 binding motif (P value <0.05).
source	native	name	p_value	significant	description	term_size	query_size	intersection_size	effective_domain_size	precision	recall	parents	intersections
GO:BP	GO:0010033	response to organic substance	1.09583e-07	TRUE	"Any process that results in a change in state or activity of a cell or an organism (in terms of movement, secretion, enzyme production, gene expression, etc.) as a result of an organic substance stimulus." [GOC:sm, PMID:23356676]	698	788	83	13660	0.10533	0.118911	['GO:0042221']	['Solyc08g005610.3', 'Solyc06g050500.2', 'Solyc02g079230.3', 'Solyc03g095770.3', 'Solyc03g007810.3', 'Solyc06g066770.1', 'Solyc01g079200.3', 'Solyc06g006080.3', 'Solyc06g007180.3', 'Solyc04g008740.3', 'Solyc05g008060.3', 'Solyc07g049530.3', 'Solyc07g042170.3', 'Solyc09g074910.1', 'Solyc09g089930.2', 'Solyc06g053710.3', 'Solyc12g006570.2', 'Solyc01g111170.3', 'Solyc03g113800.3', 'Solyc08g007230.2'…
GO:BP	GO:0042221	response to chemical	4.27868e-07	TRUE	"Any process that results in a change in state or activity of a cell or an organism (in terms of movement, secretion, enzyme production, gene expression, etc.) as a result of a chemical stimulus." [GOC:jl]	957	788	102	13660	0.129442	0.106583	['GO:0050896']	['Solyc08g005610.3', 'Solyc06g050500.2', 'Solyc02g079230.3', 'Solyc03g095770.3', 'Solyc03g007810.3', 'Solyc06g066770.1', 'Solyc01g079200.3', 'Solyc06g006080.3', 'Solyc06g007180.3', 'Solyc04g008740.3', 'Solyc05g008060.3', 'Solyc07g049530.3', 'Solyc07g042170.3', 'Solyc08g081690.3', 'Solyc09g074910.1', 'Solyc09g089930.2', 'Solyc03g026230.1', 'Solyc06g053710.3', 'Solyc01g095150.3', 'Solyc12g006570.2'…
GO:BP	GO:0071310	cellular response to organic substance	1.17115e-06	TRUE	"Any process that results in a change in state or activity of a cell (in terms of movement, secretion, enzyme production, gene expression, etc.) as a result of an organic substance stimulus." [GOC:mah]	402	788	55	13660	0.069797	0.136816	['GO:0010033', 'GO:0070887']	['Solyc06g050500.2', 'Solyc03g007810.3', 'Solyc06g066770.1', 'Solyc04g008740.3', 'Solyc05g008060.3', 'Solyc07g049530.3', 'Solyc07g042170.3', 'Solyc09g089930.2', 'Solyc06g053710.3', 'Solyc01g111170.3', 'Solyc08g007230.2', 'Solyc03g081240.3', 'Solyc04g081235.1', 'Solyc09g008840.3', 'Solyc04g014540.2', 'Solyc10g050970.1', 'Solyc09g089610.3', 'Solyc09g075950.1', 'Solyc04g076850.3', 'Solyc02g090770.1'…
GO:BP	GO:0070887	cellular response to chemical stimulus	1.97738e-06	TRUE	"Any process that results in a change in state or activity of a cell (in terms of movement, secretion, enzyme production, gene expression, etc.) as a result of a chemical stimulus." [GOC:mah]	499	788	63	13660	0.0799492	0.126253	['GO:0042221', 'GO:0051716']	['Solyc06g050500.2', 'Solyc03g007810.3', 'Solyc06g066770.1', 'Solyc04g008740.3', 'Solyc05g008060.3', 'Solyc07g049530.3', 'Solyc07g042170.3', 'Solyc08g081690.3', 'Solyc09g089930.2', 'Solyc06g053710.3', 'Solyc01g111170.3', 'Solyc03g113800.3', 'Solyc08g007230.2', 'Solyc03g081240.3', 'Solyc04g081235.1', 'Solyc09g008840.3', 'Solyc04g014540.2', 'Solyc08g080940.3', 'Solyc10g050970.1', 'Solyc09g089610.3'…
GO:BP	GO:0032870	cellular response to hormone stimulus	2.45545e-06	TRUE	"Any process that results in a change in state or activity of a cell (in terms of movement, secretion, enzyme production, gene expression, etc.) as a result of a hormone stimulus." [GOC:mah]	355	788	50	13660	0.0634518	0.140845	['GO:0009725', 'GO:0071310', 'GO:0071495']	['Solyc06g050500.2', 'Solyc03g007810.3', 'Solyc06g066770.1', 'Solyc04g008740.3', 'Solyc05g008060.3', 'Solyc07g042170.3', 'Solyc09g089930.2', 'Solyc06g053710.3', 'Solyc01g111170.3', 'Solyc08g007230.2', 'Solyc03g081240.3', 'Solyc04g081235.1', 'Solyc09g008840.3', 'Solyc04g014540.2', 'Solyc10g050970.1', 'Solyc09g089610.3', 'Solyc04g076850.3', 'Solyc02g090770.1', 'Solyc04g049080.3', 'Solyc01g059870.3'…

### Sheet: CACGTG_high_0padj_low_005
Supplemental Table 9. The GO term analysis of significant DEGs containing the MYC2 binding motif (P value <0.05).
brassinosteroid mediated signaling pathway	brassinosteroid homeostasis	brassinosteroid biosynthetic process	induced systemic resistance, jasmonic acid mediated signaling pathway	jasmonic acid biosynthetic process
Solyc01g111170.3	Solyc10g086500.1	Solyc10g086500.1	Solyc02g082480.3	Solyc02g085730.3
Solyc07g062260.3		Solyc06g074090.3		Solyc11g069800.1

### Sheet: CACGTG_low_0_and_padj_low_005
Supplemental Table 9. The GO term analysis of significant DEGs containing the MYC2 binding motif (P value <0.05).
brassinosteroid homeostasis	brassinosteroid biosynthetic process	regulation of jasmonic acid mediated signaling pathway	response to jasmonic acid	response to salicylic acid	regulation of salicylic acid biosynthetic process
Solyc02g089160.3	Solyc02g089160.3	Solyc03g122190.3	Solyc12g006570.2	Solyc02g070250.3	Solyc12g036390.2
		Solyc07g042170.3	Solyc03g095770.3	Solyc03g095770.3
			Solyc08g078340.3
