## Supplemental Table 10 for "The root-knot nematode effector Mj-MSP18: a Swiss army knife for reprogramming plant immunity"

### Sheet: Plasmids
Supplemental Table 10. List of plasmids used in this study and how they are constructed.
Name	In paper mentioned under different names as	Application	Source or principle of construction
pGEM-T_MSP18	/	TA cloning vector used to clone Mj-MSP18 from cDNA	constructed using TA cloning from pGEM-T and PCR (MSP18Δsp_attb1/MSP18_attb2 and M.javanica cDNA)
pGEM-T	/	Entry vector for Mj-MSP18 cloning from cDNA	obtained from Promega (cat.nb. A1360)
pDONR221_MSP18ΔspΔstop	/	cloning entry clone gateway	constructed using BP reaction from PCR (MSP18Δsp_attb1/MSP18Δstop_attb2 and pGEM-T_MSP18) and pDONR221
pDONR221_MSP18Δsp	/	cloning entry clone gateway	constructed using BP reaction from PCR (MSP18Δsp_attb1/MSP18_attb2 and pGEM-T_MSP18) and pDONR221
pDONR207_MSP18Δsp	/	cloning entry clone gateway	constructed using BP reaction from PCR (MSP18Δsp_attb1/MSP18_attb2 and pGEM-T_MSP18) and pDONR207
pGBKT7_Mj-MSP18Δsp	MSP18Δsp	Y2H-domain testing,Y3H	constructed using LR reaction from pDONR207_Mj-MSP18Δsp and pGBKT7
pGADT7_SlBSK7_PKD	SlBSK7PROTEIN KINASE	Y2H-domain testing	constructed using LR reaction from pDONR221_SlBSK7PROTEIN KINASE and pGADT7
pGADT7_SlBSK7Δ150-486	SlBSK7Δ150-486	Y2H-domain testing	constructed using LR reaction from pDONR221_SlBSK7Δ150-486 and pGADT7
pGADT7_SlBSK7_Ser-Thr/Tyr or pGADT7_Sl-BSK7_Δ1-69Δ309-486	SlBSK7SER-THR/TYR-PROTEIN KINASE	Y2H-domain testing	constructed using LR reaction from pDONR221_SlBSK7SER-THR/TYR-PROTEIN KINASE and pGADT7
pGADT7_SlBSK7Δ1-312	SlBSK7Δ1-312	Y2H-domain testing	constructed using LR reaction from pDONR221_SlBSK7Δ1-312 and pGADT7
pGADT7_SlBSK7Δ1-308	SlBSK7Δ1-308	Y2H-domain testing	constructed using LR reaction from pDONR221_SlBSK7Δ1-308 and pGADT7
pGADT7_SlBSK7Δ57-486	SlBSK7Δ57-486	Y2H-domain testing	constructed using LR reaction from pDONR221_SlBSK7Δ57-486 and pGADT7
pGADT7_SlBSK7Δ1-149Δ309-486	SlBSK7Δ1-149Δ309-486	Y2H-domain testing,Y3H	constructed using LR reaction from pDONR221_SlBSK7Δ1-149Δ309-486 and pGADT7
pGADT7_SlBSK7	SlBSK7	Y2H	constructed using LR reaction from pDONR221_SlBSK7 and pGADT7
pGADT7_AT1G63500	AtBSK7	Y2H	constructed using LR reaction from pDONR221_AtBSK7 and pGADT7
pGADT7_AT5G41260	AtBSK78	Y2H	constructed using LR reaction from pDONR221_AtBSK8 and pGADT7
pGADT7_Niben101Scf04732c01004	NbBSK7	Y2H	constructed using LR reaction from pDONR221_NbBSK7 and pGADT7
pGADT7_Niben101Scf04732c01004Δ1-125	Niben101Scf04732c01004Δ1-125	Y2H	constructed using LR reaction from PCR amplified (Nb101Scf 08430g00010_attl1p/Nb101Scf 08430g00010_attl2p and AttL1_FULL/AttL2_FULL) and pGADT7
pGADT7_SlMYB	SlMYB	Y2H	constructed using LR reaction from pDONR221_Solyc03g113620 and pGADT7
pGADT7_SlMYC2	SlMYC2	Y2H	constructed using LR reaction from pDONR221_Solyc08g076930 and pGADT7
pDONR221_SlBSK7	/	cloning entry clone gateway	constructed using BP reaction from PCR (Solyc12g099830_attb1/Solyc12g099830_attb2 and tomato cDNA) and pDONR221
pDONR221_SlBSK7Δstop	/	cloning entry clone gateway	constructed using BP reaction from PCR (Solyc12g099830_attb1/Solyc12g099830Δstop_attb2 and tomato cDNA) and pDONR221
pDONR221_Solyc03g113620	/	cloning entry clone gateway	constructed using BP reaction from PCR (SlMYB_attb1/SlMYB_attb2 and tomato cDNA) and pDONR221
pDONR221_Solyc08g076930	/	cloning entry clone gateway	constructed using BP reaction from PCR (SlMYC2_attb1/SlMYC2_attb2 and tomato cDNA) and pDONR221
pDONR221_Nb101Scf 08430g00010	/	cloning entry clone gateway	constructed using BP reaction from PCR (Nb101Scf 08430g00010_attb1/Nb101Scf 08430g00010_attb2 and tomato cDNA) and pDONR221
pDONR221_Nb101Scf04732c01004	/	cloning entry clone gateway	constructed using BP reaction from PCR (Nb101Scf04732g01004_attb1/Nb101Scf04732g01004_attb2 and tomato cDNA) and pDONR221
pGBKT7_At_BSK7	AtBSK7	Y2H,Y3H	constructed using LR reaction from pDONR221_AtBSK7 and pGBKT7
pGBKT7_At_BSK8	AtBSK8	Y2H,Y3H	constructed using LR reaction from pDONR221_AtBSK8 and pGADT7
pGADT7_At_FLS2_CD(D997A)	AtFLS2_CDD997A	Y2H,Y3H	obtained from Majhi, Bharat Bhusan et al. (2021)
pGADT7_SlFLS2_CD	SlFLS2_CD	Y3H	constructed using LR reaction from PCR amplified (Attl1p_SlFLS2_CD/SlFLS2_CD_Attl2p and AttL1_FULL/AttL2_FULL) and pGADT7
pGBT9gate_Solyc12g099830	SlBSK7	Y3H	constructed using LR reaction from pDONR221_Solyc12g099830 and pGBT9gate
pMG426	Empty	Y3H	obtained from Goossens Lab VIB
pMG426_Mj-MSP18_ΔspΔstop_3xFLAG6xHis	MSP18Δsp	Y3H	constructed using multiple LR reaction from pDONR221_MSP18ΔspΔstop, pEN_R1L4_pGPDP, pEN_R2L3-NLS-3xFLAG6xHis and pMG426
pK7GW2_GFP	GFP or eGFP	ROS, callose deposition, cell death,localisation	obtained from Naalden, D. et al. (2018)
pK7GW2_Mj-MSP18Δsp	MSP18Δsp	ROS, callose deposition, cell death	constructed using LR reaction from Mj-MSP18Δsp and pK7GW2
pKCTAP_ RPS5A_XVE_Mj-MSP18ΔspΔstop_3XHA	Mj-MSP18Δsp-3xHA	RNA-seq	constructed using multiple LR reaction from pDONR221_Mj-MSP18ΔspΔstop, pEN_L4R1_RPS5A_XVE, pEN-R2L3-3xHA and pKCTAP
pKCTAP_ RPS5A_XVE_eGFPΔstop_3XHA	eGFP-3XHA	RNA-seq	constructed using multiple LR reaction from pDONR221_eGFPΔstop, pEN_L4R1_RPS5A_XVE, pEN_R2L3-3xHA and pKCTAP
pKCTAP_ RPS5A_XVE_Mj-MSP18ΔspΔstop_GGGS_TurboID_flag	XVE:MSP18Δsp-TurboID +Estradiol	TurboID screen	constructed using multiple LR reaction from pDONR221_Mj-MSP18ΔspΔstop, pEN_L4R1_RPS5A_XVE, pEN_R2_L3_GGGGS_Turbo_FLAG and pKCTAP
pKCTAP_ RPS5A_XVE_eGFPΔstop_GGGS_TurboID_flag	XVE:eGFP-TurboID +Estradiol	TurboID screen	constructed using multiple LR reaction from pDONR221_eGFPΔstop, pEN_L4R1_RPS5A_XVE, pEN_R2_L3_GGGGS_Turbo_FLAG and pKCTAP
pEN_L4_R1_RPS5A_XVE	/	Entry vector for multiple LR reaction	obtained from Goossens Lab VIB
pEN_R2_L3_3xHA	/	Entry vector for multiple LR reaction	obtained from Goormachtig Lab VIB
pENTR_R2_L3_GGGGS_Turbo_FLAG	/	Entry vector for multiple LR reaction	obtained from Goossens Lab VIB
pKCTAP	/	Destination vector for multiple LR reaction	obtained from Goossens Lab VIB
pK7FWG2_Mj-MSP18ΔspΔstop	MSP18Δsp-GFP	localisation	constructed using LR reaction from pDONR221_Mj-MSP18ΔspΔstop and pK7FWG2
pK7WGF2_Mj-MSP18Δsp	GFP-MSP18Δsp	localisation	constructed using LR reaction from pDONR221_Mj-MSP18Δsp and pK7WGF2
pK7RWG2_Solyc12g099830Δstop	SlBSK7-RFP	localisation	constructed using LR reaction from pDONR221_Solyc12g099830Δstop and pK7RWG2
pK7WGR2_Solyc08g076930	RFP-SlMYC2	localisation
pDONR221	/	Gateway donor vector	obtained from Naalden, D. et al. (2018)
pDONR207	/	Gateway donor vector	obtained from Goormachtig Lab VIB
pK7WGF2	/	Gateway destination vector	obtained from Naalden, D. et al. (2018)
pK7FWG2	/	Gateway destination vector	obtained from Goormachtig Lab VIB
pK7RWG2	/	Gateway destination vector	obtained from Goormachtig Lab VIB
pK7WGR2	/	Gateway destination vector	obtained from Goormachtig Lab VIB
pK7GW2	/	Gateway destination vector	obtained from Naalden, D. et al. (2018)
pGADT7_GW	pGADT7	Gateway destination vector	obtained from Goossens Lab VIB
pGBKT7_GW	pGBKT7	Gateway destination vector	obtained from Goossens Lab VIB
pDONR221_Solyc03g113620(SlMYB)	/	cloning entry clone gateway	constructed using BP reaction from PCR (Attb1_SlMYB/SlMYB_attb2 and tomato cDNA) and pDONR221
pDONR221_Solyc08g076930(SlMYC2)	/	cloning entry clone gateway	constructed using BP reaction from PCR (Attb1_SlMYC2/SlMYC2_attb2 and tomato cDNA) and pDONR221
pDONR221_GFPΔstop	/	Cloning entry clone gateway	obtained from Goossens Lab VIB
pCl113_empty	mVenusC	BiFC	obtained from Naalden, D. et al. (2018)
pCl112_empty	mVenusN	BiFC	obtained from Naalden, D. et al. (2018)
pCL112_Mj-MSP18Δsp	mVenusN-MSP18Δsp	BiFC	constructed using LR reaction from pDONR221_Mj-MSP18Δsp and pCL112
pCL113_Solyc08g076930	mVenusC-SlMYC2	BiFC	constructed using LR reaction from pDONR221_Solyc08g076930 and pCL113
pCL113_Solyc03g113620	/	BiFC	constructed using LR reaction from pDONR221_Solyc03g113620 and pCL113
pDONR221_L2_L3_MSP18ΔspΔstop	/	cloning entry clone gateway	constructed using BP reaction from PCR amplified (attb3_MSP18ΔspΔstop/MSP18ΔspΔstop_attb2) and pDONR221_P3_P2
pDONR221_L1_L4_SlBSK7	/	cloning entry clone gateway	constructed using BP reaction from PCR amplified (attb1_SlBSK7_rBIFC/SlBSK7_attb4_rBIFC) and pDONR221_P1_P4
pDONR221_L1_L4_SlBSK7Δ57-486	/	cloning entry clone gateway	constructed using BP reaction from PCR amplified (attb1_SlBSK7_rBIFC/SlBSK7Δ57-486_attb4_rBIFC) and pDONR221_P1_P4
pBiFCt_2in1_CC_MSP18Δsp&SlBSK7	MSP18Δsp-mVenusN/SlBSK7-mVenusC	rBiFC	constructed using LR reactions from pDONR221_L1_L4_SlBSK7,pDONR221_L2_L3_MSP18ΔspΔstop and pBiFCt_2in1_CC
pBiFCt_2in1_CC_MSP18Δsp&SlBSK7Δ57-486	MSP18Δsp-mVenusN/SlBSK7Δ57-486-mVenusC	rBiFC	constructed using LR reactions from pDONR221_L1_L4_SlBSK7Δ57-486,pDONR221_L2_L3_MSP18ΔspΔstop and pBiFCt_2in1_CC
pBiFCt_2in1_CC	/	Gateway destination vector	obtained from Van Breusegem Lab VIB
pDONR221_P1_P4	/	Gateway donor vector	obtained from Van Breusegem Lab VIB
pDONR221_P3_P2	/	Gateway donor vector	obtained from Van Breusegem Lab VIB
*SlBSK7 or tomato BSK7 or Fir1 is Solyc12g099830
*SlMYB or tomato MYB is Solyc03g113620
*SlMYC2 or tomato MYC2 is Solyc08g076930
