## Supplemental Table 11 for "The root-knot nematode effector Mj-MSP18: a Swiss army knife for reprogramming plant immunity"

### Sheet: Primers
Supplemental Table 11. List of all oligos used in this study.
Name	Sequence(5'-3')	Application
AttL1_FULL	CAAATAATGATTTTATTTTGACTGATAGTGACCTGTTCGTTGCAACAAATTGATGAGCAATGCTTTTTTATAATGCCAACTTTGTACAAAAAAGCAGGCT	Amplifying fragments before LR reaction
AttL2_FULL	CAAATAATGATTTTATTTTGACTGATAGTGACCTGTTCGTTGCAACAAATTGATAAGCAATGCTTTCTTATAATGCCAACTTTGTACAAGAAAGCTGGGT	Amplifying fragments before LR reaction
Attb1	GGAGCCTGCTTTTTTGTAC	Amplifying fragments for BP reaction
Attb2	TGACACCCAGCTTTCTTG	Amplifying fragments for BP reaction
Mj-MSP18_F	ATGGCCATCCTCTTTACTTCT	Substitution in Mj-MSP18 and cloning for Y2H
Mj-MSP18_R	TTAGTTCATCATATTTTTGCATGG	Substitution in Mj-MSP18 and cloning for Y2H
MSP18Δsp_attb1	GGGACAAGTTTGTACAAAAAAGCAGGCTCC atgGTGAATACAGGCATT	Cloning MSP18Δsp into pDONR221
MSP18_attb2	GGGACCACTTTGTACAAGAAAGCTGGGTG TTAGTTCATCATATTTTTGCATGG	Cloning MSP18 into pDONR221
MSP18Δstop_attb2	GGGACCACTTTGTACAAGAAAGCTGGGTGGTTCATCATATTTTTGCATGG	Cloning MSP18Δstop into pDONR221
ARD_F	CAAAGGTTGATGCATTGGAC	qPCR-reference gene
ARD_R	AGTTACAGCGGCTCCATTCT	qPCR-reference gene
UBE2_F	GCTCTCTGTTGACAGACCCA	qPCR-reference gene
UBE2_R	GAGTCCAGCTACGAGCAGTG	qPCR-reference gene
DEAD40_F	ACTCACGGAGACATGGATCA	qPCR-reference gene
DEAD40_R	TCAATACCACGAGCAAGGAG	qPCR-reference gene
Solyc07g056160.3_F	TGTCAAATTTGTGCACCGAAAGGC	qPCR
Solyc07g056160.3_R	CCAACCCGCTGGAATCACATAATC	qPCR
Solyc06g051750.3_F	AGGAGACGGAGTTGAAGGAGTAGG	qPCR
Solyc06g051750.3_R	CATAGCCAGCAACAAGCAACGC	qPCR
Solyc02g089160.3_F	AAGGCCCATTAACACAGGAGTTC	qPCR
Solyc02g089160.3_R	ACCTTTGGACCATACCAGACTGC	qPCR
Solyc08g081690.3_F	ACCAGTGTGAGGACACATTTCGC	qPCR
Solyc08g081690.3_R	GCATTTGCATGCTTGGTTAAGGTC	qPCR
Solyc01g099620.3_F	TTGGGCGATTGGACATCTCAGC	qPCR
Solyc01g099620.3_R	ATCACCAGTTGGAGGCTCACAG	qPCR
Solyc06g005170.3_F	AGCTCATCCCTACCTCGCAAAG	qPCR
Solyc06g005170.3_R	AGTCGAAAGAGAACGGGATGGG	qPCR
Solyc05g052620.3_F	AGCCCAAACGTGAGATGGATGC	qPCR
Solyc05g052620.3_R	AACTCCAGAAGGCCATGATCGG	qPCR
Solyc03g007890.3_F	AGCTGACTCCGTCCTCTTATCC	qPCR
Solyc03g007890.3_R	TGCCTCTGTATTTGGTCCCTTCG	qPCR
Solyc09g015770.3_F	TCATGATCATCTCACTCCAGCAAC	qPCR
Solyc09g015770.3_R	TAACATCGGGCGAGGTCATACG	qPCR
Solyc03g095770.3_F	TGATCAACCCAATTCCGGTTCTG	qPCR
Solyc03g095770.3_R	AGCAACCTCTACGGTCTTGCTTC	qPCR
pENTR_TurboID_F	GGAGGCGGTGGATCGATGGCCTCCTCCGAGGAC	Cloning TurboID in pENTR_R2_L3
pENTR_TurboID_R	CGTCATCGTCTTTGTAGTCGGCGCCGGTGGAGT	Cloning TurboID in pENTR_R2_L3
pENTR_RFP_F	GGAGGCGGTGGATCGatggcctcctccgaggac	Cloning RFP in pENTR_R2_L3
pENTR_RFP_R	CGTCATCGTCTTTGTAGTCggcgccggtggagt	Cloning RFP in pENTR_R2_L3
pENTR_F	GACTACAAAGACGATGACGATAAATGACA	Cloning for pENTR_R2_L3
pENTR_R	CGATCCACCGCCTCC	Cloning for pENTR_R2_L3
Solyc12g099830_attb1	GGGACAAGTTTGTACAAAAAAGCAGGCTCCATGGGCTGTGAAAGTTCTAAACTTG	Cloning SlBSK7 domains for Y2H
Solyc12g099830_attb2	GGGACCACTTTGTACAAGAAAGCTGGGTGTCAAGCAGATGCATTTTTCTCTTCTTC	Cloning SlBSK7 domains for Y2H
SlBSK7_attl2p	CCACTTTGTACAAGAAAGCTGGGTCCTCAAGCAGATGCATTTTTCTCTTCTTC	Cloning SlBSK7 domains for Y2H
SlBSK7_PKD_attb1	GGGACAAGTTTGTACAAAAAAGCAGGCTCCatgGAGAATATAGTTTCTGAACATGGCGAAAAA	Cloning SlBSK7 domains for Y2H
SlBSK7_PKD_attb2	GGGACCACTTTGTACAAGAAAGCTGGGTGTCATTGAAGAGGATATAATGCAGAAACTAATGACTT	Cloning SlBSK7 domains for Y2H
SlBSK7Δ150-486_attl2p	CCACTTTGTACAAGAAAGCTGGGTCCTCATGGTTGTGTGTCCCAATGAAAAAG	Cloning SlBSK7 domains for Y2H
SlBSK7Δ150-486_attl1p	CCAAGTTTGTACAAAAAAGCAGGCTCCATGGGCTGTGAAAGTTCTAAACTTG	Cloning SlBSK7 domains for Y2H
SlBSK7_Ser-Thr/Tyr_attb1	GGGACAAGTTTGTACAAAAAAGCAGGCTCCGTTGTTTATAAAGGAAAGCTAGAGAACCAGA	Cloning SlBSK7 domains for Y2H
SlBSK7_Ser-Thr/Tyr_attb2	GGGACCACTTTGTACAAGAAAGCTGGGTGTCATAATGCAGAAACTAATGACTTCAGATTCG	Cloning SlBSK7 domains for Y2H
SlBSK7Δ1-312_attl1p	CCAAGTTTGTACAAAAAAGCAGGCTCCAAAGAAGCTGAGGTTCCCTCT	Cloning SlBSK7 domains for Y2H
SlBSK7Δ1-308_attl1p	CCAAGTTTGTACAAAAAAGCAGGCTCCTATCCTCTTCAAAAAGAAGCTGAGGTTC	Cloning SlBSK7 domains for Y2H
SlBSK7Δ1-149Δ309-486_attl1p	CCAAGTTTGTACAAAAAAGCAGGCTCCATGAAGTGGGCAATGCGG	Cloning truncated version of SlBSK7 for Y2H
SlBSK7Δ1-149Δ309-486_attL2p	CCACTTTGTACAAGAAAGCTGGGTCCTCATAATGCAGAAACTAATGACTTCAGATTCGGC	Cloning truncated version of SlBSK7 for Y2H
SlBSK7Δ57-486_attl1p	CCAAGTTTGTACAAAAAAGCAGGCTCCATGGGCTGTGAAAGTTCTAAACTTG	Cloning SlBSK7 domains for Y2H
SlBSK7Δ57-486_attl2p	CCACTTTGTACAAGAAAGCTGGGTCCTCATACAGCAAATGCAGATGTAGCTATCC	Cloning SlBSK7 domains for Y2H
Attl1p_SlFLS2_CD	CCAAGTTTGTACAAAAAAGCAGGCTCCTTCCGTCCGGAAAACATTATTGGA	Cloning SlFLS2 catalytic domain for Y2H
SlFLS2_CD_Attl2p	CCACTTTGTACAAGAAAGCTGGGTCCTAGCTTTGAAAGAGAAGACAGAACTTG	Cloning SlFLS2 catalytic domain for Y2H
AtBSK7_attb1	GGGACAAGTTTGTACAAAAAAGCAGGCTCCATGGGTTGTGAGGTTTCAAAGTTATG	Cloning A.thaliana BSK7
AtBSK7_attb2	GGGACCACTTTGTACAAGAAAGCTGGGTGTCATAGCCTGTTTCTTTTGCTTTCAAG	Cloning A.thaliana BSK7
AtBSK8_attb1	GGGACAAGTTTGTACAAAAAAGCAGGCTCCATGGGTTGTGAGGTTTCAAAGTTATCT	Cloning A.thaliana BSK8
AtBSK8_attb2	GGGACCACTTTGTACAAGAAAGCTGGGTGTCACAAAGGGTTTCTTTTGCTTTCAA	Cloning A.thaliana BSK8
Nb101Scf 08430g00010_attb1	GGGACAAGTTTGTACAAAAAAGCAGGCTCCATGAAGTGGGCAATGCGG	Cloning N.benthamiana BSK7 homologous proteins
Nb101Scf 08430g00010_attb2	GGGACCACTTTGTACAAGAAAGCTGGGTGTCAAGAAGCGTCGTTCTTCTCTTC	Cloning N.benthamiana BSK7 homologous proteins
Nb101Scf 08430g00010_attl1p	CCAAGTTTGTACAAAAAAGCAGGCTCCATGAAGTGGGCAATGCGG	Cloning N.benthamiana BSK7 homologous proteins
Nb101Scf 08430g00010_attl2p	CCACTTTGTACAAGAAAGCTGGGTCCTCAAGAAGCGTCGTTCTTCTCTTC	Cloning N.benthamiana BSK7 homologous proteins
Nb101Scf04732g01004_attb1	GGGACAAGTTTGTACAAAAAAGCAGGCTCCATGATTATGAGTAAAAAAGGAAGATTTTTGGTGG	Cloning N.benthamiana BSK7 homologous proteins
Nb101Scf04732g01004_attb2	GGGACCACTTTGTACAAGAAAGCTGGGTGTCAAGAAGCGTCGTTCTTCTCTTC	Cloning N.benthamiana BSK7 homologous proteins
SlMYC2_attb1	GGGACAAGTTTGTACAAAAAAGCAGGCTCCATGACTGAATACAGCTTGCCCAC	Cloning S. lycopersycum MYC2
SlMYC2_attb2	GGGACCACTTTGTACAAGAAAGCTGGGTGTTAGTGTGTTTCAGCAATTTTCGATGTCAAC	Cloning S. lycopersycum MYC2
SlMYB_attb1	GGGACAAGTTTGTACAAAAAAGCAGGCTCCATGATGTCGAGTTTCTGTTCA	Cloning S. lycopersycum MYB
SlMYB_attb2	GGGACCACTTTGTACAAGAAAGCTGGGTGGTCATGCCACACTGATGATG	Cloning S. lycopersycum MYB
Solyc12g099830Δstop_attb2	GGGACCACTTTGTACAAGAAAGCTGGGTGAGCAGATGCATTTTTCTCTTCTTC	Cloning SlBSK7 for confocal imaging
attb1_SlBSK7_rBIFC	GGGACAAGTTTGTACAAAAAAGCAGGCTCCATG	Cloning for rBIFC
SlBSK7_attb4_rBIFC	GGGGACAACTTTGTATAGAAAAGTTGGGTAGCAGATGCATTTTTCTCTTCTTCGAGTATGGC	Cloning for rBIFC
SlBSK7Δ57-486_attb4_rBIFC	GGGGACAACTTTGTATAGAAAAGTTGGGTGTACAGCAAATGCAGATGTAGCTATC	Cloning for rBIFC
attb3_MSP18ΔspΔstop	GGGGACAACTTTGTATAATAAAGTTGatgGTGAATACAGGCATTCCAAGCGGATCTTCT	Cloning for rBIFC
MSP18ΔspΔstop_attb2	GGGACCACTTTGTACAAGAAAGCTGGGTG	Cloning for rBIFC
Attl1P_BFP	CCAAGTTTGTACAAAAAAGCAGGCTCCatgtcatctaagggtgaagagcttat	Cloning for plasma membrane marker
BFP_Attl2P	CCACTTTGTACAAGAAAGCTGGGTCCttacgctaagtcttcctctgaaatcaac	Cloning for plasma membrane marker
PIP2A_attb1	GGGACAAGTTTGTACAAAAAAGCAGGCTCCatggcaaaggatgtggaagc	Cloning for plasma membrane marker
PIP2A_attb2	GGGACCACTTTGTACAAGAAAGCTGGGTGgacgttggcagcacttctg	Cloning for plasma membrane marker
pCL112_mVenus_qPCR_F	AAGCAGCACGACTTCTTCAA	BiFC-qPCR
pCL112_mVenus_qPCR_R	GTCTTGTAGTTGCCGTCGTC	BiFC-qPCR
pCL113_mVenus_qPCR_F	CAAAGACCCCAACGAGAAG	BiFC-qPCR
pCL113_mVenus_qPCR_R	TTGTACAGCTCGTCCATGC	BiFC-qPCR
