## Supplemental Table 12 for "The root-knot nematode effector Mj-MSP18: a Swiss army knife for reprogramming plant immunity"

### Sheet: Sheet1
Supplemental Table 12. Parameters used for the MaxQuant LFQ search.
Parameter	Value
Enzyme	Trypsin/P
Allowed missed cleavages	1
Database	Solanum lycopersicum (uniprot-UP000004994_2022_01)
Variable modifications	Acetyl (protein N-term)
Fixed modifications	Oxidation (M)
Modifications included in protein quantification	Oxidation (M), Acetyl (protein N-term)
Min. ratio count	2
Match between runs	FALSE
Peptide/protein FDR	0.01
