## Supplemental Table 13 for "The root-knot nematode effector Mj-MSP18: a Swiss army knife for reprogramming plant immunity"

### Sheet: Sheet1
Supplemental Table 13. Bait sequences provided for MaxQuant analysis.
Protein name	Protein sequence
GFP	MVSKGEELFTGVVPILVELDGDVNGHKFSVSGEGEGDATYGKLTLKFICTTGKLPVPWPTLVTTLTYGVQCFSRYPDHMKQHDFFKSAMPEGYVQERTIFFKDDGNYKTRAEVKFEGDTLVNRIELKGIDFKEDGNILGHKLEYNYNSHNVYIMADKQKNGIKVNFKIRHNIEDGSVQLADHYQQNTPIGDGPVLLPDNHYLSTQSALSKDPNEKRDHMVLLEFVTAAGITLGMDELYK
Mj-MSP18	MAILFTSTLLIISLLGITEGVNTGIPSGSSPPSSACETYKGKIEHMPETARKIEWKENTPGGKHLILKKSIQGLDKVTLKIEGKECSASLNNPGTCQVDGQSHAGQLVFVTSKAKIEVDFGEAQIFSGNKCEIEIEKYDRATYVTLIKINGGDFKITPDSPPMPMPCKNMMN
TurboID	YPAFLYKVAGGGGSKDNTVPLKLIALLANGEFHSGEQLGETLGMSRAAINKHIQTLRDWGVDVFTVPGKGYSLPEPIPLLNAKQILGQLDGGSVAVLPVVDSTNQYLLDRIGELKSGDACIAEYQQAGRGSRGRKWFSPFGANLYLSMFWRLKRGPAAIGLGPVIGIVMAEALRKLGADKVRVKWPNDLYLQDRKLAGILVELAGITGDAAQIVIGAGINVAMRRVEESVVNQGWITLQEAGINLDRNTLAATLIRELRAALELFEQEGLAPYLPRWEKLDNFINRPVKLIIGDKEIFGISRGIDKQGALLLEQDGVIKPWMGGEISLRSAEKDYKDDDDK
